# Superior target genes and pathways for RNAi mediated pest control revealed by genome wide analysis in the red flour beetle *Tribolium castaneum*

**DOI:** 10.1101/2024.01.24.577003

**Authors:** Benjamin Buer, Jürgen Dönitz, Martin Milner, Sonja Mehlhorn, Claudia Hinners, Janna Siemanowski-Hrach, Julia K. Ulrich, Daniela Großmann, Doga Cedden, Ralf Nauen, Sven Geibel, Gregor Bucher

**Author notes:** corresponding authors Author for correspondence: Gregor Bucher. contributed equally (Benjamin Buer, Jürgen Dönitz, Martin Milner).

## Abstract

An increasing human population, the emergence of resistances against pesticides and their potential impact on the environment call for the development of new eco-friendly pest control strategies. RNA interference (RNAi) based pesticides have emerged as new option with the first products entering the market. Essentially, double stranded RNAs targeting essential genes of pests are either expressed in the plants or sprayed on their surface. Upon feeding, pests mount an RNAi response and die. However, it has remained unclear, whether RNAi based insecticides should target the same pathways as classic pesticides or whether the different mode of action would favor other processes. Moreover, there is no consensus on the best genes to be targeted. We performed a genome-wide screen in the red flour beetle to identify 905 RNAi target genes. Based on a validation screen and clustering, we identified the 192 most effective target genes in that species. The transfer to oral application in other beetle pests revealed a list of 34 superior target genes, which are an excellent starting point for application in other pests. GO and KEGG analyses of our genome wide dataset revealed that genes with high efficacy belonged mainly to basic cellular processes such as gene expression and protein homeostasis – processes not targeted by classic insecticides. In summary, our work revealed the best target genes and target processes for RNAi based pest control and we propose a procedure to transfer our short list of superior target genes to other pests.
