## Supplementary material for "Superior target genes and pathways for RNAi mediated pest control revealed by genome wide analysis in the red flour beetle *Tribolium castaneum*": Most effective target genes based on lethality at 30ng_per_ul

### Sheet: Sheet1
Listed are all target genes that showed 100 % lethality at a concentration of 30 ng/µl of injected dsRNA (most effective target genes - definition I)
This selection of genes was not used for subsequent analyses
ID	Sequence Name
TC000040	cAMP-dependent kinase type I regulatory subunit Short=DRI class I to class IV
TC000069	Proteasome subunit beta type-1
TC000161	Surfeit locus 4 homolog
TC000179	Signal peptidase complex catalytic subunit SEC11C
TC000456	Microfibrillar-associated 1
TC000524	V-type proton ATPase 21 kDa proteolipid subunit Short=V-ATPase 21 kDa proteolipid subunit
TC000543	Hormone receptor 4 Short=dHR4
TC000614	Proteasome subunit alpha type-6
TC000641	Coatomer subunit beta
TC001434	Acyl- synthetase short-chain family member 3, mitochondrial Flags: Precursor
TC001524	60S ribosomal L30
TC002003	NF-kappa-B inhibitor cactus
TC002065	transport Sec16A
TC002094	NA
TC002098	60S ribosomal L35a
TC002391	Eukaryotic translation initiation factor 3 subunit I Short=eIF3i
TC002550	Nuclear hormone receptor FTZ-F1
TC002738	Eukaryotic translation initiation factor 3 subunit E Short=eIF3e
TC003214	stunted
TC003707	Zinc finger 197
TC004029	Eukaryotic translation initiation factor 2 subunit 2
TC004425	Heat shock 70 kDa cognate 3
TC004468	60S ribosomal L18a
TC004713	Fibroblast growth factor receptor homolog 1
TC004839	Splicing factor 3A subunit 1
TC004868	Proteasome subunit alpha type-2
TC004979	Puff-specific Bx42
TC005141	Fatty acyl- reductase 1
TC005185	Polyadenylate-binding 1 Short=PABP-1 Short=Poly(A)-binding 1
TC005228	RNA polymerase-associated CTR9 homolog
TC005303	ER lumen -retaining receptor
TC005395	60S ribosomal L3
TC005524	NA
TC005653	snakeskin
TC005792	60S ribosomal L11
TC005869	26S proteasome non-ATPase regulatory subunit 14
TC006009	Eukaryotic translation initiation factor 3 subunit B Short=eIF3b
TC006106	60S ribosomal L32
TC006281	V-type proton ATPase subunit H Short=V-ATPase subunit H
TC006375	26S proteasome non-ATPase regulatory subunit 6
TC006492	26S proteasome regulatory subunit 7
TC006550	40S ribosomal SA
TC006679	Gawky
TC006857	Valine--tRNA ligase
TC007016	RING-box 1A
TC007324	60S ribosomal L10a
TC007421	RNA-binding 28
TC007429	Tetraspanin-2A
TC007585	Splicing factor 3A subunit 2
TC007697	Embryonic polarity dorsal
TC007891	26S proteasome non-ATPase regulatory subunit 8
TC007999	26S proteasome regulatory subunit 6B
TC008058	Cytochrome P450 4g15
TC008099	ovo
TC008222	CREB-binding
TC008223	Translation initiation factor eIF-2B subunit delta
TC008263	Kinesin KIF11
TC008369	NA
TC008617	Proteasome subunit beta type-4
TC008665	Proteasome subunit beta type-6
TC008728	ATP synthase subunit alpha, mitochondrial
TC008865	Exosome complex component MTR3
TC008879	Origin recognition complex subunit 1 Short= 1
TC008909	Probable nuclear hormone receptor HR3 Short=dHR3
TC009174	Transitional endoplasmic reticulum ATPase TER94
TC009191	transport Sec23A
TC009214	40S ribosomal S7
TC009279	Charged multivesicular body 4b
TC009342	T-complex 1 subunit gamma Short=TCP-1-gamma
TC009471	DNA-directed RNA polymerase II subunit RPB1 Short=RNA polymerase II subunit B1
TC009484	Cuticlin-1 Flags: Precursor
TC009485	60S ribosomal L23
TC009491	RNA-binding 15
TC009675	26S proteasome regulatory subunit 4 Short=P26s4
TC009965	Ras-related Rab-1A
TC009966	Cytochrome b-c1 complex subunit 7
TC010003	DNA-directed RNA polymerases I, II, and III subunit RPABC1 Short=RNA polymerases I, II, and III subunit ABC1
TC010318	Bifunctional 3 -phosphoadenosine 5 -phosphosulfate synthase Short=PAPS synthase Short=PAPSS
TC010321	26S proteasome regulatory subunit 10B
TC010442	Proteasome subunit beta type-7
TC010519	ATP-binding cassette sub-family E member 1
TC010557	transport Sec61 subunit alpha isoform 2 Short=Sec61 alpha-2
TC010653	Skeletor, isoforms B C Flags: Precursor
TC010900	Transcription initiation factor IIB
TC011058	Dynamin
TC011082	S-adenosylmethionine synthase Short= et synthase
TC011120	ROP
TC011123	40S ribosomal S13
TC011182	60S ribosomal L7a
TC011193	Asparagine--tRNA ligase, cytoplasmic
TC011252	Neurexin-4
TC011289	GTP-binding SAR1b
TC011806	Coatomer subunit gamma
TC011919	Melanotransferrin
TC012303	Eukaryotic translation initiation factor 3 subunit A Short=eIF3a
TC012363	60S ribosomal L37
TC012485	NA
TC012819	NA
TC013063	DNA-directed RNA polymerases I, II, and III subunit RPABC2 Short=RNA polymerases I, II, and III subunit ABC2
TC013168	60S ribosomal L4
TC013414	mRNA-capping enzyme
TC013571	Alpha-soluble NSF attachment Short=SNAP-alpha
TC014294	FACT complex subunit spt16
TC014362	60S ribosomal L19
TC014405	40S ribosomal S18
TC014413	ATP-dependent RNA helicase WM6 Short=DEAD box UAP56 Short=Dmrnahel
TC014647	Translocation SEC63 homolog
TC014725	Prolactin regulatory element-binding
TC014741	B lymphocyte-induced maturation 1 homolog
TC015013	60S acidic ribosomal P2
TC015014	Clathrin heavy chain
TC015205	Proteasome subunit beta type-3
TC015310	Lachesin Flags: Precursor
TC015321	Serine threonine- phosphatase alpha-1 isoform
TC015322	ATP synthase subunit beta, mitochondrial Flags: Precursor
TC015539	40S ribosomal S3a
TC015607	GDP-Man:Man(3) c(2)-PP-Dol alpha-1,2-mannosyltransferase
TC015613	Acetyl- carboxylase Short=ACC Includes:
TC015654	60S ribosomal L22
TC015712	Glucose dehydrogenase [FAD, quinone] Contains:
TC015728	26S proteasome non-ATPase regulatory subunit 13
TC015910	40S ribosomal S17
TC016306	60S acidic ribosomal P0 Short= 0
TC030596	Ribosome biogenesis regulatory homolog
TC030619	Neurogenic mastermind
TC030631	Small nuclear ribonucleo -associated B Short=snRNP-B
TC030673	Bromodomain-containing 2
TC030708	Bromodomain-containing 2
TC031132	Pre-mRNA-splicing factor SYF1
TC031473	Ubiquitin-like modifier-activating enzyme 1
TC031479	Aryl hydrocarbon receptor nuclear translocator homolog Short=dARNT
TC031486	Nuclear factor erythroid 2-related factor 1 Short=NF-E2-related factor 1 Short=NFE2-related factor 1
TC031599	Proteasome subunit beta type-6
TC031890	NA
TC031967	V-type proton ATPase 116 kDa subunit a isoform 1 Short=V-ATPase 116 kDa isoform a1
TC032389	Syntaxin-7
TC032581	Probable cytochrome P450 303a1
TC033036	26S proteasome non-ATPase regulatory subunit 1
TC033037	26S proteasome non-ATPase regulatory subunit 1
TC033855	Serine ase stubble
TC034294	Phospholipase A2 inhibitor subunit gamma B Short=gamma-PLI B
TC034312	Splicing factor 3B subunit 1
TC034444	ABC transporter G family member 20
TC034613	Transcription factor Sp4
TC034766	Tubulin beta-3 chain
