## Supplementary material for "Superior target genes and pathways for RNAi mediated pest control revealed by genome wide analysis in the red flour beetle *Tribolium castaneum*": Most effective target genes based on clustering

### Sheet: Supp_table_Rescreen_cluster
ID	Gene Name	% lethality.3	% lethality.30	% lethality.300	Cluster
TC000069	Proteasome subunit beta type-1	100	100	100	1
TC000161	Surfeit locus 4 homolog	80	100	100	1
TC000179	Signal peptidase complex catalytic subunit SEC11C	100	100	100	1
TC000238	Fatty acid synthase Includes:	90	90	90	1
TC000614	Proteasome subunit alpha type-6	90	100	90	1
TC000641	Coatomer subunit beta	90	100	100	1
TC002003	NF-kappa-B inhibitor cactus	100	100	100	1
TC002065	transport Sec16A	90	100	100	1
TC002550	Nuclear hormone receptor FTZ-F1	100	100	100	1
TC002574	Signal recognition particle 54 kDa Short=SRP54	100	90	100	1
TC002738	Eukaryotic translation initiation factor 3 subunit E Short=eIF3e	80	100	NA	1
TC002933	U1 small nuclear ribonucleo 70 kDa Short=U1 snRNP 70 kDa Short=U1-70K Short=snRNP70	100	90	100	1
TC003707	Zinc finger 197	80	100	100	1
TC003747	SAP30-binding	100	90	100	1
TC004425	Heat shock 70 kDa cognate 3	100	100	100	1
TC004468	60S ribosomal L18a	80	100	100	1
TC004868	Proteasome subunit alpha type-2	100	100	100	1
TC005185	Polyadenylate-binding 1 Short=PABP-1 Short=Poly(A)-binding 1	100	100	NA	1
TC005303	ER lumen -retaining receptor	100	100	100	1
TC005653	snakeskin	77.7778	100	NA	1
TC005792	60S ribosomal L11	100	100	100	1
TC006009	Eukaryotic translation initiation factor 3 subunit B Short=eIF3b	100	100	100	1
TC006281	V-type proton ATPase subunit H Short=V-ATPase subunit H	80	100	100	1
TC006375	26S proteasome non-ATPase regulatory subunit 6	100	100	100	1
TC006492	26S proteasome regulatory subunit 7	100	100	100	1
TC006550	40S ribosomal SA	100	100	100	1
TC006679	Gawky	100	100	100	1
TC006782	40S ribosomal S9	90	90	NA	1
TC007324	60S ribosomal L10a	100	100	100	1
TC007466	ATP-binding cassette sub-family G member 1	80	90	100	1
TC007891	26S proteasome non-ATPase regulatory subunit 8	80	100	100	1
TC007999	26S proteasome regulatory subunit 6B	100	100	100	1
TC008058	Cytochrome P450 4g15	100	100	100	1
TC008099	ovo	90	100	100	1
TC008220	Eukaryotic translation initiation factor 3 subunit F-1 Short=eIF3f-1	100	80	NA	1
TC008223	Translation initiation factor eIF-2B subunit delta	80	100	100	1
TC008263	Kinesin KIF11	100	100	100	1
TC008617	Proteasome subunit beta type-4	100	100	100	1
TC008909	Probable nuclear hormone receptor HR3 Short=dHR3	100	100	100	1
TC009191	transport Sec23A	100	100	100	1
TC009438	40S ribosomal S11	90	80	88.8889	1
TC009491	RNA-binding 15	100	100	100	1
TC009675	26S proteasome regulatory subunit 4 Short=P26s4	90	100	NA	1
TC009800	NA	80	90	100	1
TC009965	Ras-related Rab-1A	80	100	100	1
TC010003	DNA-directed RNA polymerases I, II, and III subunit RPABC1 Short=RNA polymerases I, II, and III subunit ABC1	100	100	100	1
TC010318	Bifunctional 3 -phosphoadenosine 5 -phosphosulfate synthase Short=PAPS synthase Short=PAPSS	80	100	100	1
TC010321	26S proteasome regulatory subunit 10B	90	100	100	1
TC010519	ATP-binding cassette sub-family E member 1	100	100	100	1
TC010557	transport Sec61 subunit alpha isoform 2 Short=Sec61 alpha-2	90	100	100	1
TC010900	Transcription initiation factor IIB	80	100	100	1
TC011058	Dynamin	100	100	100	1
TC011082	S-adenosylmethionine synthase Short= et synthase	100	100	100	1
TC011120	ROP	100	100	100	1
TC011182	60S ribosomal L7a	100	100	100	1
TC011252	Neurexin-4	80	100	100	1
TC012303	Eukaryotic translation initiation factor 3 subunit A Short=eIF3a	100	100	100	1
TC012723	TOX high mobility group box family member 4-B	100	90	90	1
TC013168	60S ribosomal L4	90	100	NA	1
TC013245	fork head	90	80	100	1
TC013340	5-aminolevulinate synthase, erythroid-specific, mitochondrial Short=ALAS-E	100	80	90	1
TC013571	Alpha-soluble NSF attachment Short=SNAP-alpha	100	100	100	1
TC013782	Glycine--tRNA ligase	80	90	100	1
TC014113	Eukaryotic initiation factor 4A-II Short=eIF-4A-II Short=eIF4A-II	100	80	90	1
TC014294	FACT complex subunit spt16	90	100	100	1
TC014362	60S ribosomal L19	100	100	100	1
TC014413	ATP-dependent RNA helicase WM6 Short=DEAD box UAP56 Short=Dmrnahel	90	100	100	1
TC014725	Prolactin regulatory element-binding	100	100	NA	1
TC014730	Transcription factor glial cells missing	100	90	100	1
TC015014	Clathrin heavy chain	90	100	100	1
TC015205	Proteasome subunit beta type-3	80	100	NA	1
TC015321	Serine threonine- phosphatase alpha-1 isoform	90	100	100	1
TC015322	ATP synthase subunit beta, mitochondrial Flags: Precursor	90	100	100	1
TC015539	40S ribosomal S3a	100	100	NA	1
TC015613	Acetyl- carboxylase Short=ACC Includes:	100	100	NA	1
TC015935	Exportin-2 Short=Exp2	90	80	100	1
TC016033	Coatomer subunit alpha	100	90	NA	1
TC016306	60S acidic ribosomal P0 Short= 0	100	100	100	1
TC030666	60S ribosomal L6	100	80	100	1
TC031132	Pre-mRNA-splicing factor SYF1	90	100	NA	1
TC031473	Ubiquitin-like modifier-activating enzyme 1	90	100	100	1
TC032160	E3 ubiquitin- ligase Mdm2	80	90	100	1
TC032389	Syntaxin-7	88.8889	100	NA	1
TC032581	Probable cytochrome P450 303a1	100	100	100	1
TC033036	26S proteasome non-ATPase regulatory subunit 1	100	100	NA	1
TC034294	Phospholipase A2 inhibitor subunit gamma B Short=gamma-PLI B	80	100	NA	1
TC034312	Splicing factor 3B subunit 1	88.8889	100	NA	1
TC034444	ABC transporter G family member 20	90	100	100	1
TC034549	RNA polymerase II-associated factor 1 homolog	90	90	100	1
TC034613	Transcription factor Sp4	90	100	100	1
TC034766	Tubulin beta-3 chain	100	100	100	1
TC000040	cAMP-dependent kinase type I regulatory subunit Short=DRI class I to class IV	30	100	100	2
TC000543	Hormone receptor 4 Short=dHR4	0	100	NA	2
TC002585	Glutamine--fructose-6-phosphate aminotransferase	11.1111	90	NA	2
TC003081	Plasminogen Contains:	30	80	90	2
TC004393	Neurogenic locus Notch Contains:	0	90	NA	2
TC004522	Tubulin alpha-1A chain	30	90	100	2
TC004713	Fibroblast growth factor receptor homolog 1	25	100	100	2
TC005524	NA	30	100	NA	2
TC006356	split ends	10	80	100	2
TC007080	NA	42.8571	77.7778	NA	2
TC007430	Tetraspanin-2A	10	90	NA	2
TC008865	Exosome complex component MTR3	20	100	100	2
TC009010	ATP synthase subunit gamma, mitochondrial	40	80	100	2
TC009220	CCAAT enhancer-binding Short=C EBP	30	88.8889	100	2
TC009484	Cuticlin-1 Flags: Precursor	44.4444	100	80	2
TC009743	daughterless	40	80	90	2
TC010331	Cytochrome c1, heme , mitochondrial	44.4444	80	100	2
TC010772	Isoleucine--tRNA ligase, cytoplasmic	40	80	100	2
TC011343	Mitochondrial-processing peptidase subunit alpha	30	80	100	2
TC011636	Guanylate cyclase 32E Flags: Precursor	11.1111	90	90	2
TC012819	NA	22.2222	100	100	2
TC014647	Translocation SEC63 homolog	40	100	NA	2
TC030986	Serine threonine- kinase LATS1	40	80	100	2
TC031766	Late secretory pathway AVL9 homolog	20	80	100	2
TC032339	Cyclic nucleotide-gated cation channel subunit A	30	80	100	2
TC033521	Intron-binding aquarius	20	80	NA	2
TC033679	NA	30	80	100	2
TC033855	Serine ase stubble	10	100	NA	2
TC000165	Aminopeptidase N Short=AP-N Short=rAPN	60	80	90	3
TC000258	Proteasome subunit alpha type-1	60	90	100	3
TC000456	Microfibrillar-associated 1	70	100	NA	3
TC001434	Acyl- synthetase short-chain family member 3, mitochondrial Flags: Precursor	50	100	NA	3
TC001448	trachealess	77.7778	80	NA	3
TC001600	Ras-related Rab6	80	60	90	3
TC002507	Transcription initiation factor TFIID subunit 1	60	50	90	3
TC002805	homolog subfamily C member 22	70	90	90	3
TC003016	U2 small nuclear ribonucleo B Short=U2 snRNP B	80	80	100	3
TC003020	Coatomer subunit delta	70	90	100	3
TC003554	Intraflagellar transport 88 homolog	60	80	80	3
TC003564	Carcinine transporter	60	70	90	3
TC003690	NADH dehydrogenase	50	80	90	3
TC003944	Actin, muscle Flags: Precursor	60	70	80	3
TC004029	Eukaryotic translation initiation factor 2 subunit 2	60	100	100	3
TC004131	60S ribosomal L19	60	80	NA	3
TC004420	ATP-binding cassette sub-family F member 1	80	70	90	3
TC004769	Transcriptional coactivator YAP1 Short=Yes-associated 1 Short=zYAP	70	80	NA	3
TC004846	Early growth response 3 Short=EGR-3	62.5	50	80	3
TC005088	Niemann-Pick C1 Flags: Precursor	55.5556	66.6667	100	3
TC005228	RNA polymerase-associated CTR9 homolog	60	100	100	3
TC005313	ATPase family AAA domain-containing 1-B	60	80	80	3
TC005650	Replication A 32 kDa subunit Short=RP-A p32	60	80	90	3
TC005869	26S proteasome non-ATPase regulatory subunit 14	60	100	100	3
TC006188	DNA-directed RNA polymerase, mitochondrial Short= Flags: Precursor	80	70	90	3
TC006857	Valine--tRNA ligase	70	100	100	3
TC007510	Eukaryotic translation initiation factor 5 Short=eIF-5	70	80	90	3
TC007846	Rab s geranylgeranyltransferase component A	80	90	90	3
TC007964	CCR4-NOT transcription complex subunit 7	62.5	71.4286	100	3
TC008190	N-alpha-acetyltransferase 16, auxiliary subunit	90	80	70	3
TC008369	NA	60	100	NA	3
TC008662	Deoxyuridine 5 -triphosphate nucleotidohydrolase Short=dUTPase	80	90	80	3
TC008671	Proteasome subunit alpha type-5	60	80	100	3
TC009040	CCA tRNA nucleotidyltransferase 1, mitochondrial	80	80	80	3
TC009268	RNA-binding fusilli	50	80	100	3
TC009328	F-actin-capping subunit alpha	60	80	100	3
TC009342	T-complex 1 subunit gamma Short=TCP-1-gamma	70	100	100	3
TC010322	Splicing factor 3B subunit 3	60	80	100	3
TC010405	Transcription factor GATA-4	70	70	80	3
TC010653	Skeletor, isoforms B C Flags: Precursor	50	100	100	3
TC011193	Asparagine--tRNA ligase, cytoplasmic	70	100	100	3
TC011310	Pre-mRNA-processing factor 17	50	80	NA	3
TC011620	26S proteasome regulatory subunit 8	80	90	NA	3
TC011725	Cytochrome c-type heme lyase Short=CCHL	60	80	100	3
TC011820	ATP-dependent RNA helicase DHX8	70	80	NA	3
TC012058	Helicase domino	70	70	100	3
TC012381	Corepressor interacting with RBPJ 1	70	80	90	3
TC012850	Signal recognition particle receptor subunit beta Short=SR-beta	70	90	100	3
TC014075	DNA-directed RNA polymerase III subunit RPC2 Short=RNA polymerase III subunit C2	70	90	70	3
TC014101	Low-density lipo receptor-related 5 Short=LRP-5 Flags: Precursor	60	80	100	3
TC014109	DNA-directed RNA polymerase II subunit RPB7 Short=RNA polymerase II subunit B7	70	80	70	3
TC014741	B lymphocyte-induced maturation 1 homolog	70	100	100	3
TC014785	Pre-mRNA-splicing factor CWC22 homolog	70	90	80	3
TC015310	Lachesin Flags: Precursor	60	100	100	3
TC015424	Small nuclear ribonucleo Sm D3 Short=Sm-D3	60	80	NA	3
TC015425	misato	60	80	NA	3
TC015712	Glucose dehydrogenase [FAD, quinone] Contains:	60	100	NA	3
TC015727	suppressor of forked	60	80	80	3
TC030579	Beta-centractin	80	60	90	3
TC030614	F-actin-capping subunit beta	60	90	NA	3
TC030619	Neurogenic mastermind	70	100	100	3
TC030673	Bromodomain-containing 2	70	100	NA	3
TC030708	Bromodomain-containing 2	70	100	NA	3
TC031236	Ecdysone-induced 75B, isoforms C D	60	90	NA	3
TC031479	Aryl hydrocarbon receptor nuclear translocator homolog Short=dARNT	70	100	NA	3
TC031486	Nuclear factor erythroid 2-related factor 1 Short=NF-E2-related factor 1 Short=NFE2-related factor 1	70	100	100	3
TC031495	60S ribosomal L13	50	80	88.8889	3
TC031721	unc-13 homolog B	70	80	90	3
TC031967	V-type proton ATPase 116 kDa subunit a isoform 1 Short=V-ATPase 116 kDa isoform a1	60	100	100	3
TC032626	Zinc finger homeobox 3	80	80	90	3
TC033251	EH domain-containing 1	80	60	80	3
TC033529	Talin-1	60	60	100	3
TC033978	transport Sec31A	50	80	100	3
TC000047	Mitochondrial import inner membrane translocase subunit Tim23	44.4444	40	80	4
TC000082	Transmembrane 70 homolog, mitochondrial Flags: Precursor	10	20	90	4
TC003367	40S ribosomal S5	50	40	100	4
TC003811	DNA topoisomerase 2	40	40	90	4
TC005308	RFT1 homolog	30	20	90	4
TC009365	Cathepsin L Contains:	10	22.2222	80	4
TC010123	Unc-112-related	40	40	80	4
TC010853	Casein kinase II subunit alpha Short=CK II subunit alpha	0	10	80	4
TC011708	Transcription initiation factor IIA subunit 1	20	30	90	4
TC012175	Actin 6A	10	40	80	4
TC012388	Armadillo segment polarity	20	40	100	4
TC013754	Renin receptor	30	30	80	4
TC013911	NA	20	40	80	4
TC013939	pre-mRNA 3 end processing WDR33	60	30	80	4
TC031278	Eukaryotic translation initiation factor 5A Short=eIF-5A	20	20	100	4
TC032822	Glycogen synthase kinase-3 beta Short=GSK-3 beta	30	20	80	4
TC033720	transcription factor SOX-15	10	44.4444	80	4
TC033818	Cactin	20	40	100	4
TC000144	Actin-related 2	30	60	90	5
TC000147	NA	10	77.7778	NA	5
TC000267	U3 small nucleolar RNA-associated 18 homolog	20	50	80	5
TC000271	U4 U6 small nuclear ribonucleo Prp4	10	70	100	5
TC001888	DNA-binding P3A2	50	60	90	5
TC002476	Integrin-linked kinase	30	50	80	5
TC002881	RANBP2-like and GRIP domain-containing 1	20	70	100	5
TC003079	EH domain-binding 1	30	50	100	5
TC003392	Cyclin-dependent kinase 9	20	50	80	5
TC003752	Polyhomeotic 2	30	60	100	5
TC003759	Kinesin Klp61F	30	70	80	5
TC003818	Poly(A) polymerase gamma Short=PAP-gamma	40	60	100	5
TC003886	ATP synthase subunit d, mitochondrial Short=ATPase subunit d	33.3333	70	100	5
TC004683	Exocyst complex component 2	30	70	100	5
TC004976	Tyrosine kinase receptor Cad96Ca	0	50	100	5
TC006047	Phosphatidylinositol transfer alpha isoform Short=PI-TP-alpha Short= ns transfer alpha Short= nsTP alpha	30	60	100	5
TC006814	Transcription factor AP-1	20	50	100	5
TC007530	sly1 homolog	20	60	100	5
TC007989	Transcription initiation factor TFIID subunit 12	22.2222	60	100	5
TC008372	Leucine--tRNA ligase, cytoplasmic	40	60	77.7778	5
TC008668	homolog	20	70	100	5
TC009172	Hydroxymethylglutaryl- synthase 1 Short=HMG- synthase 1	30	66.6667	100	5
TC009710	Pre-mRNA-splicing factor 38	30	60	90	5
TC010485	Cleavage and polyadenylation specificity factor subunit 5	40	60	80	5
TC010639	U4 U6 small nuclear ribonucleo Prp31	10	50	80	5
TC011204	60S ribosomal L15	20	70	100	5
TC011937	Elongation of very long chain fatty acids AAEL008004	0	50	80	5
TC012121	Inactive pancreatic lipase-related 1 Short=PL-RP1 Flags: Precursor	10	70	88.8889	5
TC013690	Charged multivesicular body 1b	20	50	80	5
TC013738	Solute carrier family 35 member B1 homolog	12.5	70	100	5
TC014119	NADH dehydrogenase	22.2222	70	90	5
TC015659	Mannose-1-phosphate guanyltransferase beta	20	60	100	5
TC031518	Apolipophorins Contains:	10	50	77.7778	5
TC033856	Prohormone-3 Contains:	20	60	77.7778	5
TC034633	Bestrophin-1	30	70	100	5
TC034816	Threonine--tRNA ligase, cytoplasmic	20	70	100	5
